# The protein phosphorylation landscape in photosystem I of the desert algae *Chlorella sp*

**DOI:** 10.1101/2023.10.01.560385

**Authors:** Guy Levin, Michael Yasmin, Tomasz Pieńko, Nitsan Yehishalom, Fabian Glaser, Gadi Schuster

## Abstract

- The phosphorylation of photosystem II (PSII) and its antenna (LHCII) proteins has been extensively studied and its involvement in state transitions and PSII repair is well known. Yet, very little is known about the extent and functions of phosphorylation of photosystem I (PSI) and its antenna (LHCI) proteins.
- Here, two proteomics methods were applied to generate a detailed map of the phosphorylation sites of the PSI-LHCI proteins in *Chlorella ohadii* cells that were grown under low- or extreme high-light intensities (LL and HL). Furthermore, we analyzed the content of oxidized tryptophans in these cell types to estimate light-induced oxidative damage to PSI-LHCI.
- Our work revealed the phosphorylation of 11 out of 22 PSI-LHCI subunits. The analyses detected extensive phosphorylation of the LHCI subunits lhca6 and lhca7. Other PSI-LHCI subunits were phosphorylated to a lesser extent. Additionally, we show the accumulation of oxidatively damaged tryptophans in the psaD subunit of PSI of HL-grown *C. ohadii*.
- The significant phosphorylation of lhca6 and lhca7 suggests a physiological role during photosynthesis, possibly by altering light-harvesting characteristics and binding of other LHCI subunits. Moreover, we show that psaD is susceptible to photodamage while LHCI is protected from ROS under HL.
