## Supplementary material for "The protein phosphorylation landscape in photosystem I of the desert algae *Chlorella sp*": Table S2

### Sheet: PSI-LHCI (Phospho-enriched)
Peptide Sequence	Modified Sequence	Prev AA	Next AA	Start	End	Peptide Length	Charges	Assigned Modifications	Protein	Protein ID	Entry Name	Gene	Protein Description	Mapped Genes	Mapped Proteins	HL1 Spectral Count	HL2 Spectral Count	HL3 Spectral Count	LL1 Spectral Count	LL2 Spectral Count	LL3 Spectral Count	HL1 Localization	HL2 Localization	HL3 Localization	LL1 Localization	LL2 Localization	LL3 Localization
KPGSMDQDPIFSNFK	KPGS[79.9663]M[15.9949]DQDPIFSNFK	K	L	142	156	15	2,3	4S(79.9663)	tr|A0A2P6TPR7|A0A2P6TPR7_CHLSO	A0A2P6TPR7	A0A2P6TPR7_CHLSO	lhcA6	Chlorophyll a-b binding protein, chloroplastic			31	9	9	8	17	4	M:15.9949@KPGSM(1.000)DQDPIFSNFK;STY:79.9663@KPGS(0.964)MDQDPIFS(0.036)NFK;	M:15.9949@KPGSM(1.000)DQDPIFSNFK;STY:79.9663@KPGS(0.969)MDQDPIFS(0.031)NFK;	STY:79.9663@KPGS(0.963)MDQDPIFS(0.037)NFK;M:15.9949@KPGSM(1.000)DQDPIFSNFK;	STY:79.9663@KPGS(0.950)MDQDPIFS(0.050)NFK;M:15.9949@KPGSM(1.000)DQDPIFSNFK;	M:15.9949@KPGSM(1.000)DQDPIFSNFK;STY:79.9663@KPGS(0.969)MDQDPIFS(0.031)NFK;	STY:79.9663@KPGS(0.954)MDQDPIFS(0.046)NFK;M:15.9949@KPGSM(1.000)DQDPIFSNFK;
NPGSQGSGILPEDFK	NPGSQGS[79.9663]GILPEDFK	R	G	121	135	15	2	7S(79.9663)	tr|A0A2P6TS63|A0A2P6TS63_CHLSO	A0A2P6TS63	A0A2P6TS63_CHLSO	lhcA7	Chlorophyll a-b binding protein, chloroplastic	CHLNCDRAFT_134943	tr|E1ZH64|E1ZH64_CHLVA	0	0	0	1	3	2				STY:79.9663@NPGS(0.168)QGS(0.832)GILPEDFK;	STY:79.9663@NPGS(0.106)QGS(0.894)GILPEDFK;	STY:79.9663@NPGS(0.107)QGS(0.893)GILPEDFK;
NPGSQGSGILPEDFK	NPGS[79.9663]QGSGILPEDFK	R	G	121	135	15	2	4S(79.9663)	tr|A0A2P6TS63|A0A2P6TS63_CHLSO	A0A2P6TS63	A0A2P6TS63_CHLSO	lhcA7	Chlorophyll a-b binding protein, chloroplastic	CHLNCDRAFT_134943	tr|E1ZH64|E1ZH64_CHLVA	2	2	0	5	5	8	STY:79.9663@NPGS(0.500)QGS(0.500)GILPEDFK;	STY:79.9663@NPGS(0.500)QGS(0.500)GILPEDFK;		STY:79.9663@NPGS(0.795)QGS(0.205)GILPEDFK;	STY:79.9663@NPGS(0.929)QGS(0.071)GILPEDFK;	STY:79.9663@NPGS(0.936)QGS(0.064)GILPEDFK;
TVGGPYVGGR	T[79.9663]VGGPYVGGR	R	F	144	153	10	2	1T(79.9663)	tr|A0A2P6TS63|A0A2P6TS63_CHLSO	A0A2P6TS63	A0A2P6TS63_CHLSO	lhcA7	Chlorophyll a-b binding protein, chloroplastic	CHLNCDRAFT_134943	tr|E1ZH64|E1ZH64_CHLVA	2	1	2	4	3	7	STY:79.9663@T(0.965)VGGPY(0.035)VGGR;	STY:79.9663@T(0.971)VGGPY(0.029)VGGR;	STY:79.9663@T(0.965)VGGPY(0.035)VGGR;	STY:79.9663@T(0.961)VGGPY(0.039)VGGR;	STY:79.9663@T(0.970)VGGPY(0.030)VGGR;	STY:79.9663@T(0.969)VGGPY(0.031)VGGR;
MTISPPER	MT[79.9663]ISPPER	-	E	1	8	8	2	2T(79.9663)	sp|P56341|PSAA_CHLVU	P56341	PSAA_CHLVU	psaA	Photosystem I P700 chlorophyll a apoprotein A1		tr|A0A075WQ76|A0A075WQ76_CHLVA, tr|A0A2I4S6T6|A0A2I4S6T6_9CHLO, tr|A0A2I4S723|A0A2I4S723_9CHLO, tr|F2YGJ8|F2YGJ8_CHLVA, tr|U5U4Y1|U5U4Y1_9CHLO, tr|W8SY74|W8SY74_CHLSO	1	0	0	0	0	0	STY:79.9663@MT(0.944)IS(0.056)PPER;
EILEAQTPPSGSLGAGHK	EILEAQTPPS[79.9663]GSLGAGHK	R	G	303	320	18	3	10S(79.9663)	tr|W8SUA3|W8SUA3_CHLSO	W8SUA3	W8SUA3_CHLSO	psaB	Photosystem I P700 chlorophyll a apoprotein A2		tr|A0A2I4S6V7|A0A2I4S6V7_9CHLO, tr|F2YGJ9|F2YGJ9_CHLVA	0	0	0	0	0	1						STY:79.9663@EILEAQT(0.019)PPS(0.491)GS(0.491)LGAGHK;
FSQALAQDPTTR	FSQALAQDPT[79.9663]TR	K	R	8	19	12	2	10T(79.9663)	tr|W8SUA3|W8SUA3_CHLSO	W8SUA3	W8SUA3_CHLSO	psaB	Photosystem I P700 chlorophyll a apoprotein A2		sp|P56342|PSAB_CHLVU, tr|A0A2I4S6T5|A0A2I4S6T5_9CHLO, tr|A0A2I4S6V7|A0A2I4S6V7_9CHLO, tr|F2YGJ9|F2YGJ9_CHLVA, tr|U5U504|U5U504_9CHLO	0	0	0	0	1	0					STY:79.9663@FS(0.012)QALAQDPT(0.494)T(0.494)R;
FSQALAQDPTTRR	FSQALAQDPT[79.9663]TRR	K	I	8	20	13	3	10T(79.9663)	tr|W8SUA3|W8SUA3_CHLSO	W8SUA3	W8SUA3_CHLSO	psaB	Photosystem I P700 chlorophyll a apoprotein A2		sp|P56342|PSAB_CHLVU, tr|A0A2I4S6T5|A0A2I4S6T5_9CHLO, tr|A0A2I4S6V7|A0A2I4S6V7_9CHLO, tr|F2YGJ9|F2YGJ9_CHLVA, tr|U5U504|U5U504_9CHLO	0	0	0	0	1	0					STY:79.9663@FS(0.013)QALAQDPT(0.493)T(0.493)RR;
FSQALAQDPTTR	FS[79.9663]QALAQDPTTR	K	R	8	19	12	2	2S(79.9663)	tr|W8SUA3|W8SUA3_CHLSO	W8SUA3	W8SUA3_CHLSO	psaB	Photosystem I P700 chlorophyll a apoprotein A2		sp|P56342|PSAB_CHLVU, tr|A0A2I4S6T5|A0A2I4S6T5_9CHLO, tr|A0A2I4S6V7|A0A2I4S6V7_9CHLO, tr|F2YGJ9|F2YGJ9_CHLVA, tr|U5U504|U5U504_9CHLO	0	0	0	1	1	0				STY:79.9663@FS(0.951)QALAQDPT(0.025)T(0.025)R;	STY:79.9663@FS(0.963)QALAQDPT(0.019)T(0.019)R;
VYLGSETTR	VYLGSET[79.9663]TR	R	S	67	75	9	2	7T(79.9663)	tr|A0A2I4S6V8|A0A2I4S6V8_9CHLO	A0A2I4S6V8	A0A2I4S6V8_9CHLO	psaC	Photosystem I iron-sulfur center		sp|P56301|PSAC_CHLVU, tr|A0A2I4S6U8|A0A2I4S6U8_9CHLO, tr|F2YGK8|F2YGK8_CHLVA, tr|U5U7Z9|U5U7Z9_9CHLO, tr|W8SKM2|W8SKM2_CHLSO	0	0	1	1	1	1			STY:79.9663@VY(0.012)LGS(0.149)ET(0.827)T(0.012)R;	STY:79.9663@VY(0.015)LGS(0.045)ET(0.911)T(0.028)R;	STY:79.9663@VY(0.013)LGS(0.024)ET(0.947)T(0.016)R;	STY:79.9663@VY(0.012)LGS(0.044)ET(0.919)T(0.024)R;
VYLGSETTR	VYLGS[79.9663]ETTR	R	S	67	75	9	2	5S(79.9663)	tr|A0A2I4S6V8|A0A2I4S6V8_9CHLO	A0A2I4S6V8	A0A2I4S6V8_9CHLO	psaC	Photosystem I iron-sulfur center		sp|P56301|PSAC_CHLVU, tr|A0A2I4S6U8|A0A2I4S6U8_9CHLO, tr|F2YGK8|F2YGK8_CHLVA, tr|U5U7Z9|U5U7Z9_9CHLO, tr|W8SKM2|W8SKM2_CHLSO	2	1	1	6	3	3	STY:79.9663@VY(0.014)LGS(0.903)ET(0.046)T(0.036)R;	STY:79.9663@VY(0.012)LGS(0.944)ET(0.029)T(0.014)R;	STY:79.9663@VY(0.013)LGS(0.925)ET(0.047)T(0.015)R;	STY:79.9663@VY(0.015)LGS(0.919)ET(0.036)T(0.030)R;	STY:79.9663@VY(0.012)LGS(0.939)ET(0.028)T(0.021)R;	STY:79.9663@VY(0.011)LGS(0.941)ET(0.026)T(0.021)R;
NGSLMEDDAK	NGS[79.9663]LMEDDAK	K	I	467	476	10	2	3S(79.9663)	tr|A0A2P6TPV8|A0A2P6TPV8_CHLSO	A0A2P6TPV8	A0A2P6TPV8_CHLSO	psaF	Photosystem I reaction center subunit III			0	0	0	2	1	2				STY:79.9663@NGS(1.000)LMEDDAK;	STY:79.9663@NGS(1.000)LMEDDAK;	STY:79.9663@NGS(1.000)LMEDDAK;
NGSLMEDDAK	NGS[79.9663]LM[15.9949]EDDAK	K	I	467	476	10	2	3S(79.9663)	tr|A0A2P6TPV8|A0A2P6TPV8_CHLSO	A0A2P6TPV8	A0A2P6TPV8_CHLSO	psaF	Photosystem I reaction center subunit III			1	0	1	5	2	1	M:15.9949@NGSLM(1.000)EDDAK;STY:79.9663@NGS(1.000)LMEDDAK;		STY:79.9663@NGS(1.000)LMEDDAK;M:15.9949@NGSLM(1.000)EDDAK;	STY:79.9663@NGS(1.000)LMEDDAK;M:15.9949@NGSLM(1.000)EDDAK;	M:15.9949@NGSLM(1.000)EDDAK;STY:79.9663@NGS(1.000)LMEDDAK;	STY:79.9663@NGS(1.000)LMEDDAK;M:15.9949@NGSLM(1.000)EDDAK;
FGLAPTSTR	FGLAPTS[79.9663]TR	R	H	54	62	9	2	7S(79.9663)	tr|A0A2P6U0J1|A0A2P6U0J1_CHLSO	A0A2P6U0J1	A0A2P6U0J1_CHLSO	psaK	Photosystem I reaction center subunit chloroplastic	CHLNCDRAFT_136967	tr|E1ZLP4|E1ZLP4_CHLVA	0	0	0	0	1	0					STY:79.9663@FGLAPT(0.098)S(0.451)T(0.451)R;
FGLAPTSTR	FGLAPT[79.9663]STR	R	H	54	62	9	2	6T(79.9663)	tr|A0A2P6U0J1|A0A2P6U0J1_CHLSO	A0A2P6U0J1	A0A2P6U0J1_CHLSO	psaK	Photosystem I reaction center subunit chloroplastic	CHLNCDRAFT_136967	tr|E1ZLP4|E1ZLP4_CHLVA	0	0	0	1	0	0				STY:79.9663@FGLAPT(0.333)S(0.333)T(0.333)R;
MTAQEAIIR	MT[79.9663]AQEAIIR	-	Y	1	9	9	2	2T(79.9663)	tr|W8SUD8|W8SUD8_CHLSO	W8SUD8	W8SUD8_CHLSO	ycf4	Photosystem I assembly protein Ycf4			1	1	0	0	0	0	STY:79.9663@MT(1.000)AQEAIIR;	STY:79.9663@MT(1.000)AQEAIIR;
																	SUM HL	Sum LL
																lhcA6	49	29
																lhcA7	0	6
																lhcA7	4	18
																lhcA7	5	14
																psaA	1	0
																psaB	0	1
																psaB	0	1
																psaB	0	1
																psaB	0	2
																psaC	1	3
																psaC	4	12
																psaF	0	5
																psaF	2	8
																psaK	0	1
																psaK	0	1
																ycf4	2	0

### Sheet: PSI-LHCI (Non-enriched)
Peptide Sequence	Modified Sequence	Prev AA	Next AA	Start	End	Peptide Length	Charges	Assigned Modifications	Protein	Protein ID	Entry Name	Gene	Protein Description	Mapped Genes	Mapped Proteins	Total_HL1 Spectral Count	Total_HL2 Spectral Count	Total_HL3 Spectral Count	Total_LL1 Spectral Count	Total_LL2 Spectral Count	Total_LL3 Spectral Count	Total_HL1 Localization	Total_HL2 Localization	Total_HL3 Localization	Total_LL1 Localization	Total_LL2 Localization	Total_LL3 Localization
PVALSIVQARLVGLTHFSVGYVLTYAAFLIASTSGKFG	PVALS[79.9663]IVQARLVGLT[79.9663]HFS[79.9663]VGYVLTYAAFLIASTSGKFG	K	-	697	734	38	3	15T(79.9663)	tr|W8SUA3|W8SUA3_CHLSO	W8SUA3	W8SUA3_CHLSO	psaB	Photosystem I P700 chlorophyll a apoprotein A2		sp|P56342|PSAB_CHLVU, tr|A0A2I4S6T5|A0A2I4S6T5_9CHLO, tr|A0A2I4S6V7|A0A2I4S6V7_9CHLO, tr|F2YGJ9|F2YGJ9_CHLVA, tr|U5U504|U5U504_9CHLO	0	1	0	0	0	0		STY:79.9663@PVALS(0.903)IVQARLVGLT(0.903)HFS(0.903)VGY(0.023)VLT(0.067)Y(0.067)AAFLIAS(0.043)T(0.042)S(0.049)GKFG;
ETGKVVSVDQSGIR	ET[79.9663]GKVVSVDQSGIR	R	Y	57	70	14	3	2T(79.9663)	tr|A0A2P6U4S6|A0A2P6U4S6_CHLSO	A0A2P6U4S6	A0A2P6U4S6_CHLSO	psaE	Photosystem I reaction center subunit IV	CHLNCDRAFT_36926	tr|E1ZPG5|E1ZPG5_CHLVA	0	0	0	0	1	0					STY:79.9663@ET(0.974)GKVVS(0.014)VDQS(0.012)GIR;
VNYAGVSTNNYALDEVEEVKA	VNYAGVST[79.9663]NNYALDEVEEVKA	K	-	80	100	21	3	8T(79.9663)	tr|A0A2P6U4S6|A0A2P6U4S6_CHLSO	A0A2P6U4S6	A0A2P6U4S6_CHLSO	psaE	Photosystem I reaction center subunit IV			0	0	0	0	0	1						STY:79.9663@VNY(0.015)AGVS(0.044)T(0.471)NNY(0.471)ALDEVEEVKA;
GAVVVRADYLGSTTNQIMVLSTFLPLVAGR	GAVVVRADYLGS[79.9663]T[79.9663]TNQIM[15.9949]VLSTFLPLVAGR	R	F	24	53	30	3	12S(79.9663)	tr|A0A2P6U0J1|A0A2P6U0J1_CHLSO	A0A2P6U0J1	A0A2P6U0J1_CHLSO	psaK	Photosystem I reaction center subunit chloroplastic			0	1	0	0	0	0		M:15.9949@GAVVVRADYLGSTTNQIM(1.000)VLSTFLPLVAGR;STY:79.9663@GAVVVRADY(0.088)LGS(0.630)T(0.630)T(0.630)NQIMVLS(0.012)T(0.011)FLPLVAGR;
GAVVVRADYLGSTTNQIMVLSTFLPLVAGR	GAVVVRADY[79.9663]LGSTT[79.9663]NQIM[15.9949]VLSTFLPLVAGR	R	F	24	53	30	3	14T(79.9663)	tr|A0A2P6U0J1|A0A2P6U0J1_CHLSO	A0A2P6U0J1	A0A2P6U0J1_CHLSO	psaK	Photosystem I reaction center subunit chloroplastic			1	0	0	0	0	0	M:15.9949@GAVVVRADYLGSTTNQIM(1.000)VLSTFLPLVAGR;STY:79.9663@GAVVVRADY(0.462)LGS(0.462)T(0.462)T(0.594)NQIMVLS(0.010)T(0.010)FLPLVAGR;
GPSAWGAYEEPLSLVAGFLGWFAPSNIK	GPS[79.9663]AWGAYEEPLSLVAGFLGWFAPSNIK	R	V	43	70	28	3	3S(79.9663)	tr|A0A2P6THB2|A0A2P6THB2_CHLSO	A0A2P6THB2	A0A2P6THB2_CHLSO	psaO	Photosystem I subunit O			0	0	0	0	1	0					STY:79.9663@GPS(0.329)AWGAY(0.329)EEPLS(0.329)LVAGFLGWFAPS(0.013)NIK;
HLDGSMLGDYGFDPLR	HLDGS[79.9663]M[15.9949]LGDYGFDPLR	K	L	44	59	16	3	5S(79.9663)	tr|E1ZHX0|E1ZHX0_CHLVA	E1ZHX0	E1ZHX0_CHLVA	lhcA2	Chlorophyll a-b binding protein, chloroplastic			1	0	0	1	0	0	0	0	0	0	0	0	0	0	0	0	0	0	M:15.9949@HLDGSM(1.000)LGDYGFDPLR;STY:79.9663@HLDGS(0.973)MLGDY(0.027)GFDPLR;			M:15.9949@HLDGSM(1.000)LGDYGFDPLR;STY:79.9663@HLDGS(0.973)MLGDY(0.027)GFDPLR;
GTGISGYPGGAFNPFGLGNSSK	GTGIS[79.9663]GYPGGAFNPFGLGNSSK	K	E	163	184	22	4	5S(79.9663)	tr|A0A2P6TZ50|A0A2P6TZ50_CHLSO	A0A2P6TZ50	A0A2P6TZ50_CHLSO	lhcA8	Chlorophyll a-b binding protein, chloroplastic			0	0	0	0	0	1	0	0	0	0	0	0	0	0	0	0	0	0						STY:79.9663@GT(0.014)GIS(0.485)GY(0.485)PGGAFNPFGLGNS(0.008)S(0.008)K;
																SUM HL	Sum HL	Sum LL
																psaB	1	0
																psaE	0	1
																psaE	0	1
																psaK	1	0
																psaK	1	0
																psaO	0	1
																lhcA2	1	1
																lhcA8	0	1
