## Supplementary material for "The protein phosphorylation landscape in photosystem I of the desert algae *Chlorella sp*": Table S3

### Sheet: Sheet1
Protein	Gene	Protein Length	Organism	Protein Existence	Description	Protein Probability	Top Peptide Probability	Combined Total Peptides	Combined Spectral Count	Combined Unique Spectral Count	Combined Total Spectral Count	Total_HL1 Spectral Count	Total_HL2 Spectral Count	Total_HL3 Spectral Count	SumHL	Total_LL1 Spectral Count	Total_LL2 Spectral Count	Total_LL3 Spectral Count	SumLL	HL/LL			Gene	HL/LL
tr|W8SY74|W8SY74_CHLSO	psaA	751	Chlorella sorokiniana OX=3076	3:Protein inferred from homology	Photosystem I P700 chlorophyll a apoprotein A1	1	0.999	22	393	0	393	65	65	72	202	78	49	64	191	1.05759			psaA	1.05759
tr|W8SUA3|W8SUA3_CHLSO	psaB	734	Chlorella sorokiniana OX=3076	3:Protein inferred from homology	Photosystem I P700 chlorophyll a apoprotein A2	1	0.999	18	284	0	284	46	46	47	139	55	41	49	145	0.958621			psaB	0.958621
tr|A0A2I4S6V8|A0A2I4S6V8_9CHLO	psaC	81	Chlorella sp. ATCC 30562 OX=2025116	3:Protein inferred from homology	Photosystem I iron-sulfur center	1	0.999	9	358	0	358	48	60	55	163	62	66	67	195	0.835897			psaC	0.835897
tr|A0A2P6TKF8|A0A2P6TKF8_CHLSO	psaD	330	Chlorella sorokiniana OX=3076	4:Protein predicted	Photosystem I reaction center subunit chloroplastic	1	0.999	15	542	111	542	75	84	103	262	106	92	82	280	0.935714			psaD	0.935714
tr|A0A2P6U4S6|A0A2P6U4S6_CHLSO	psaE	100	Chlorella sorokiniana OX=3076	4:Protein predicted	Photosystem I reaction center subunit IV	1	0.999	7	307	267	307	45	58	61	164	39	47	57	143	1.14685			psaE	1.14685
tr|A0A2P6TPV8|A0A2P6TPV8_CHLSO	psaF	482	Chlorella sorokiniana OX=3076	4:Protein predicted	Photosystem I reaction center subunit III	1	0.999	9	240	166	240	37	29	46	112	48	41	39	128	0.875			psaF	0.875
tr|A0A2P6TZI8|A0A2P6TZI8_CHLSO	psaG	1326	Chlorella sorokiniana OX=3076	4:Protein predicted	Photosystem I reaction center subunit chloroplastic	0.9997	0.9987	1	16	0	16	2	2	4	8	3	4	1	8	1			psaG	1
tr|A0A2P6TPU7|A0A2P6TPU7_CHLSO	psaH	128	Chlorella sorokiniana OX=3076	4:Protein predicted	Photosystem I reaction center subunit VI-chloroplastic-like	1	0.999	7	184	184	184	24	25	30	79	36	42	27	105	0.752381			psaH	0.752381
tr|A0A2I4S720|A0A2I4S720_9CHLO	psaI	36	Chlorella sp. ATCC 30562 OX=2025116	3:Protein inferred from homology	Photosystem I reaction center subunit VIII	1	0.999	3	34	0	34	6	4	4	14	13	6	1	20	0.7			psaI	0.7
tr|A0A076E8Y6|A0A076E8Y6_CHLSO	psaJ	60	Chlorella sorokiniana OX=3076	3:Protein inferred from homology	Photosystem I reaction center subunit IX	0.7298	0.9897	1	5	0	5	1	1	0	2	1	1	1	3	0.666667			psaJ	0.666667
tr|A0A2P6U0J1|A0A2P6U0J1_CHLSO	psaK	117	Chlorella sorokiniana OX=3076	4:Protein predicted	Photosystem I reaction center subunit chloroplastic	1	0.999	3	69	48	69	15	6	7	28	15	15	11	41	0.682927			psaK	0.682927
tr|A0A2P6TC44|A0A2P6TC44_CHLSO	psaL	453	Chlorella sorokiniana OX=3076	4:Protein predicted	Photosystem I reaction center subunit XI	1	0.999	12	103	103	103	17	14	11	42	24	20	17	61	0.688525			psaL	0.688525
tr|A0A2I4S6T8|A0A2I4S6T8_9CHLO	psaM	31	Chlorella heliozoae OX=554066	3:Protein inferred from homology	Photosystem I reaction center subunit XII	1	0.999	2	28	0	28	7	3	5	15	6	3	4	13	1.15385			psaM	1.15385
tr|A0A2P6THB2|A0A2P6THB2_CHLSO	psaO	135	Chlorella sorokiniana OX=3076	4:Protein predicted	Photosystem I subunit O	1	0.999	2	21	21	21	2	3	3	8	6	5	2	13	0.615385			psaO	0.615385
tr|A0A2P6TT36|A0A2P6TT36_CHLSO	lhcA1	224	Chlorella sorokiniana OX=3076	3:Protein inferred from homology	Chlorophyll a-b binding protein, chloroplastic	1	0.999	8	272	179	272	38	46	42	126	68	50	28	146	0.863014			lhcA1	0.863014
tr|A0A2P6TMX4|A0A2P6TMX4_CHLSO	lhcA2	244	Chlorella sorokiniana OX=3076	3:Protein inferred from homology	Chlorophyll a-b binding protein, chloroplastic	1	0.999	17	327	227	327	43	43	62	148	63	58	58	179	0.826816			lhcA2	0.826816
tr|A0A2P6TQ14|A0A2P6TQ14_CHLSO	lhcA4	246	Chlorella sorokiniana OX=3076	3:Protein inferred from homology	Chlorophyll a-b binding protein, chloroplastic	1	0.999	14	332	332	332	41	38	58	137	82	59	54	195	0.702564			lhcA4	0.702564
tr|A0A2P6U4K1|A0A2P6U4K1_CHLSO	lhcA5	259	Chlorella sorokiniana OX=3076	3:Protein inferred from homology	Chlorophyll a-b binding protein, chloroplastic	1	0.999	11	293	161	293	49	48	50	147	48	55	43	146	1.00685			lhcA5	1.00685
tr|A0A2P6TPR7|A0A2P6TPR7_CHLSO	lhcA6	265	Chlorella sorokiniana OX=3076	3:Protein inferred from homology	Chlorophyll a-b binding protein, chloroplastic	1	0.999	12	401	380	401	49	64	73	186	71	80	64	215	0.865116			lhcA6	0.865116
tr|A0A2P6TS63|A0A2P6TS63_CHLSO	lhcA7	274	Chlorella sorokiniana OX=3076	3:Protein inferred from homology	Chlorophyll a-b binding protein, chloroplastic	1	0.999	10	292	108	292	40	52	56	148	52	48	44	144	1.02778			lhcA7	1.02778
tr|A0A2P6TZ50|A0A2P6TZ50_CHLSO	lhcA8	250	Chlorella sorokiniana OX=3076	3:Protein inferred from homology	Chlorophyll a-b binding protein, chloroplastic	1	0.999	17	395	389	395	60	49	78	187	76	65	67	208	0.899038			lhcA8	0.899038
tr|A0A2P6TMI2|A0A2P6TMI2_CHLSO	lhcA9	1396	Chlorella sorokiniana OX=3076	3:Protein inferred from homology	Chlorophyll a-b binding protein, chloroplastic	1	0.999	12	242	193	242	29	37	39	105	49	42	46	137	0.766423			lhcA9	0.766423
	Sum PSI																			0.919762			Sum PSI	0.919762
	Sum LHCI																			0.864234			Sum LHCI	0.864234
tr|W8SKR6|W8SKR6_CHLSO	ycf3	167	Chlorella sorokiniana OX=3076	3:Protein inferred from homology	Photosystem I assembly protein Ycf3	1	0.999	10	26	4	26	13	3	6	22	1	0	3	4	5.5
tr|W8SUD8|W8SUD8_CHLSO	ycf4	183	Chlorella sorokiniana OX=3076	3:Protein inferred from homology	Photosystem I assembly protein Ycf4	1	0.999	6	90	61	90	18	18	19	55	9	12	14	35	1.57143
