## Supplementary material for "The protein phosphorylation landscape in photosystem I of the desert algae *Chlorella sp*": Table S5

### Sheet: PSI LHCI Oxidative stress W
Modified Sequence	Gene	Total_HL1 Spectral Count	Total_HL2 Spectral Count	Total_HL3 Spectral Count	Total_LL1 Spectral Count	Total_LL2 Spectral Count	Total_LL3 Spectral Count	Sum HL	Sum LL	HL/LL *100					Sum HL	Sum LL	HL/LL
ALSITQGRAVGVAHYLLGGIATTW[15.9949]SFFLARILAVG	psaA	6	1	7	8	1	5	14	14	100				psaA	52	39	1.33333
ALSITQGRAVGVAHYLLGGIATTW[31.9898]SFFLARILAVG	psaA	3	3	3	2	2	1	9	5	180				psaC	56	73	0.767123
TNW[15.9949]GIGSSLK	psaA	0	0	2	0	0	0	2	0	#DIV/0!				psaD	26	12	2.16667
W[15.9949]AKPGHFSR	psaA	6	8	8	5	5	5	22	15	146.667				psaF	97	87	1.11494
W[31.9898]AKPGHFSR	psaA	3	1	1	2	3	0	5	5	100				psaH	41	47	0.87234
TOTAL psaA	psaA	18	13	21	17	11	11	52	39	133.333				psaL	41	54	0.759259
AC[57.0215]PTDVLEM[15.9949]VPW[15.9949]DGC[57.0215]K	psaC	12	6	14	17	7	11	32	35	91.4286				psaO	1	3	0.333333
AC[57.0215]PTDVLEM[15.9949]VPW[31.9898]DGC[57.0215]K	psaC	6	1	10	11	6	5	17	22	77.2727				lhcA1	3	8	0.375
AC[57.0215]PTDVLEM[15.9949]VPW[31.9898]DGC[57.0215]KANQIASAPR	psaC	0	0	1	0	0	0	1	0	#DIV/0!				lhcA2	77	97	0.793814
AC[57.0215]PTDVLEMVPW[15.9949]DGC[57.0215]K	psaC	0	1	0	1	2	2	1	5	20				lhcA4	52	74	0.702703
AC[57.0215]PTDVLEMVPW[31.9898]DGC[57.0215]K	psaC	1	3	1	4	5	2	5	11	45.4545				lhcA5	8	16	0.5
TOTAL psaC	psaC	19	11	26	33	20	20	56	73	76.7123				lhcA6	62	83	0.746988
VFTPPTLQSDTPSPIFGGSTGGLLSQAQVEEFHVITW[15.9949]ESK	psaD	1	3	2	2	2	2	6	6	100				lhcA7	18	25	0.72
VFTPPTLQSDTPSPIFGGSTGGLLSQAQVEEFHVITW[15.9949]ESKK	psaD	4	0	5	2	0	0	9	2	450				lhcA8	106	108	0.981481
VFTPPTLQSDTPSPIFGGSTGGLLSQAQVEEFHVITW[31.9898]ESK	psaD	1	2	3	1	1	1	6	3	200				lhcA9	63	94	0.670213
VFTPPTLQSDTPSPIFGGSTGGLLSQAQVEEFHVITW[31.9898]ESKK	psaD	2	0	3	0	1	0	5	1	500
Total psaD	psaD	8	5	13	5	4	3	26	12	216.667
AFAEYKNGSLM[15.9949]EDDAK	psaF	5	2	3	7	4	3	10	14	71.4286
EIIIDVPLAW[15.9949]K	psaF	6	6	11	5	3	9	23	17	135.294
EIIIDVPLAW[31.9898]K	psaF	5	6	4	7	5	4	15	16	93.75
LLW[15.9949]EGFGW[15.9949]PLR	psaF	6	0	14	3	0	1	20	4	500
LLW[15.9949]EGFGW[31.9898]PLR	psaF	2	0	2	1	2	2	4	5	80
LLW[15.9949]EGFGWPLR	psaF	1	1	2	0	2	1	4	3	133.333
LLW[31.9898]EGFGW[15.9949]PLR	psaF	1	0	0	4	1	0	1	5	20
LLW[31.9898]EGFGW[31.9898]PLR	psaF	1	3	0	4	5	4	4	13	30.7692
LLW[31.9898]EGFGWPLR	psaF	2	1	0	0	1	0	3	1	300
LLWEGFGW[15.9949]PLR	psaF	4	1	5	3	3	1	10	7	142.857
LLWEGFGW[31.9898]PLR	psaF	2	0	1	1	1	0	3	2	150
Total psaF	psaF	35	20	42	35	27	25	97	87	111.494
DLENTVGSW[15.9949]DM[15.9949]YGQEDK	psaH	8	5	13	13	3	7	26	23	113.043
DLENTVGSW[15.9949]DMYGQEDK	psaH	0	1	0	2	1	2	1	5	20
DLENTVGSW[31.9898]DM[15.9949]YGQEDK	psaH	3	2	2	3	3	3	7	9	77.7778
DLENTVGSW[31.9898]DMYGQEDK	psaH	0	1	1	3	4	3	2	10	20
YFDLKDLENTVGSW[15.9949]DM[15.9949]YGQEDK	psaH	2	0	3	0	0	0	5	0	#DIV/0!
Total psaH	psaH	13	9	19	21	11	15	41	47	87.234
AAQDKVQVVQPVNGDPFIGM[15.9949]LETPVTSSPAIAWYLSNLPAYR	psaL	1	0	0	0	2	0	1	2	50
DPLQSAEGW[15.9949]NK	psaL	1	2	4	4	7	5	7	16	43.75
DPLQSAEGW[31.9898]NK	psaL	3	2	2	4	6	6	7	16	43.75
SIPRDPLQSAEGW[15.9949]NK	psaL	6	1	6	2	2	0	13	4	325
SIPRDPLQSAEGW[31.9898]NK	psaL	0	0	1	0	3	0	1	3	33.3333
VQVVQPVNGDPFIGM[15.9949]LETPVTSSPAIAW[15.9949]YLSNLPAYR	psaL	0	2	0	1	1	0	2	2	100
VQVVQPVNGDPFIGM[15.9949]LETPVTSSPAIAW[31.9898]YLSNLPAYR	psaL	2	2	2	2	2	5	6	9	66.6667
VQVVQPVNGDPFIGMLETPVTSSPAIAW[31.9898]YLSNLPAYR	psaL	0	4	0	0	1	1	4	2	200
Total psaL	psaL	13	13	15	13	24	17	41	54	75.9259
GPSAW[15.9949]GAYEEPLSLVAGFLGWFAPSNIK	psaO	0	0	0	1	1	0	0	2	0
GPSAW[31.9898]GAYEEPLSLVAGFLGW[31.9898]FAPSNIK	psaO	0	0	1	1	0	0	1	1	100
Total psaO	psaO	0	0	1	2	1	0	1	3	33.3333
AGNW[15.9949]LPGSETPAYLENLPASYGFDPLGLAAEPASLAR	lhcA1	0	1	1	2	3	2	2	7	0.285714
AGNW[31.9898]LPGSETPAYLENLPASYGFDPLGLAAEPASLAR	lhcA1	1	0	0	0	0	1	1	1	1
Sum	lhcA1	1	1	1	2	3	3	3	8	0.375
LQGTDEEEFRPLPW[15.9949]	lhcA2	14	17	21	18	14	21	52	53	0.981132
LQGTDEEEFRPLPW[31.9898]	lhcA2	5	1	3	4	3	5	9	12	0.75
PTW[15.9949]YPGATPPK	lhcA2	2	1	6	5	1	6	9	12	0.75
PTW[31.9898]YPGATPPK	lhcA2	1	0	1	5	0	0	2	5	0.4
W[15.9949]AMAAVAGILFTDLVGLGPWW[15.9949]EAGAK	lhcA2	0	0	0	1	0	0	0	1	0
W[15.9949]AM[15.9949]AAVAGILFTDLVGLGPWWEAGAK	lhcA2	0	1	0	2	0	0	1	2	0.5
W[31.9898]AMAAVAGILFTDLVGLGPWWEAGAK	lhcA2	0	1	0	3	2	2	1	7	0.142857
W[31.9898]AM[15.9949]AAVAGILFTDLVGLGPWWEAGAK	lhcA2	1	1	1	2	1	1	3	4	0.75
W[31.9898]AM[15.9949]AAVAGILFTDLVGLGPW[15.9949]WEAGAK	lhcA2	0	0	0	1	0	0	0	1	0
Sum	lhcA2	23	22	32	41	21	35	77	97	0.793814
AAGW[15.9949]DLSADVPAHLAGR	lhcA4	1	2	1	3	3	0	4	6	0.666667
AAGW[31.9898]DLSADVPAHLAGR	lhcA4	0	0	1	0	0	0	1	0	#DIV/0!
AAGW[31.9898]DLSADVPAHLAGRKDLAGNYGFDPLNLGK	lhcA4	0	0	0	1	0	0	0	1	0
NNFDEW[15.9949]K	lhcA4	4	2	4	5	3	3	10	11	0.909091
NNFDEW[31.9898]K	lhcA4	3	1	2	2	1	2	6	5	1.2
W[15.9949]AMLGVAGILVQELLHSTGLGGK	lhcA4	0	1	0	0	2	0	1	2	0.5
W[15.9949]AM[15.9949]LGVAGILVQELLHSTGLGGK	lhcA4	1	2	3	3	3	1	6	7	0.857143
W[15.9949]YQQAELQNGR	lhcA4	2	2	3	7	5	3	7	15	0.466667
W[31.9898]AMLGVAGILVQELLHSTGLGGK	lhcA4	2	2	1	1	1	2	5	4	1.25
W[31.9898]AM[15.9949]LGVAGILVQELLHSTGLGGK	lhcA4	3	1	3	2	3	1	7	6	1.16667
W[31.9898]YQQAELQNGR	lhcA4	2	1	2	6	6	5	5	17	0.294118
Sum	lhcA4	18	14	20	30	27	17	52	74	0.702703
FDGQPVNMGGILAW[31.9898]EFLLM[15.9949]HFVEVR	lhcA5	0	0	0	1	0	0	0	1	0
FDGQPVNM[15.9949]GGILAW[31.9898]EFLLMHFVEVR	lhcA5	0	0	0	1	0	0	0	1	0
FDGQPVNM[15.9949]GGILAW[31.9898]EFLLM[15.9949]HFVEVR	lhcA5	0	1	0	1	1	1	1	3	0.333333
WAMLGVAGILGQEIINPAQW[31.9898]WYTAGM[15.9949]PENLPR	lhcA5	0	0	0	1	0	0	0	1	0
W[15.9949]AMLGVAGILGQEIINPAQWWYTAGMPENLPR	lhcA5	0	0	0	0	1	0	0	1	0
W[15.9949]AMLGVAGILGQEIINPAQW[15.9949]WYTAGMPENLPR	lhcA5	0	0	0	1	0	0	0	1	0
W[15.9949]AMLGVAGILGQEIINPAQW[15.9949]WYTAGM[15.9949]PENLPR	lhcA5	0	0	0	1	0	0	0	1	0
W[31.9898]AMLGVAGILGQEIINPAQWWYTAGMPENLPR	lhcA5	0	1	0	0	1	0	1	1	1
W[31.9898]AMLGVAGILGQEIINPAQWWYTAGM[15.9949]PENLPR	lhcA5	2	0	0	0	1	1	2	2	1
W[31.9898]AM[15.9949]LGVAGILGQEIINPAQWWYTAGMPENLPR	lhcA5	0	1	0	1	0	0	1	1	1
W[31.9898]AM[15.9949]LGVAGILGQEIINPAQWWYTAGM[15.9949]PENLPR	lhcA5	1	1	1	1	1	1	3	3	1
Sum	lhcA5	3	4	1	8	5	3	8	16	0.5
LAW[15.9949]FAESER	lhcA6	2	3	2	2	3	4	7	9	0.777778
LAW[31.9898]FAESER	lhcA6	0	1	2	3	2	1	3	6	0.5
ANW[15.9949]LPGSDFPAHLENC[57.0215]K	lhcA6	12	9	11	15	14	11	32	40	0.8
ANW[15.9949]LPGSDFPAHLENC[57.0215]KLPGC[57.0215]YGFDPLGLGANEER	lhcA6	5	1	3	0	0	0	9	0	#DIV/0!
ANW[31.9898]LPGSDFPAHLENC[57.0215]K	lhcA6	2	4	3	10	10	8	9	28	0.321429
ANW[31.9898]LPGSDFPAHLENC[57.0215]KLPGC[57.0215]YGFDPLGLGANEER	lhcA6	0	0	1	0	0	0	1	0	#DIV/0!
AVVVPGQAVVPPC[57.0215]AIPDTIEFNGITIPAGC[57.0215]FLHSLW[31.9898]P	lhcA6	1	0	0	0	0	0	1	0	#DIV/0!
Sum	lhcA6	22	18	22	30	29	24	62	83	0.746988
GGADVPEW[15.9949]YEAGR	lhcA7	3	3	4	7	9	5	10	21	0.47619
PLW[15.9949]FPGNK	lhcA7	0	0	1	0	0	0	1	0	#DIV/0!
PLW[31.9898]FPGNK	lhcA7	2	2	2	2	0	2	6	4	1.5
YKW[15.9949]NEIR	lhcA7	0	0	1	0	0	0	1	0	#DIV/0!
Sum	lhcA7	5	5	8	9	9	7	18	25	0.72
EALNW[15.9949]YR	lhcA8	7	3	13	7	7	8	23	22	1.04545
EALNW[31.9898]YR	lhcA8	2	1	3	3	1	2	6	6	1
EAM[15.9949]DDLKW[15.9949]R	lhcA8	5	0	5	1	0	0	10	1	10
EAM[15.9949]DDLKW[31.9898]R	lhcA8	1	0	1	0	0	0	2	0	#DIV/0!
NAELQNGRW[31.9898]AMLGVAGIVIPAELTR	lhcA8	0	1	0	1	0	0	1	1	1
PLW[15.9949]QPGVEAPK	lhcA8	1	0	1	8	1	4	2	13	0.153846
PLW[31.9898]QPGVEAPK	lhcA8	0	0	1	0	0	1	1	1	1
VGVLNVPDW[15.9949]AEAGK	lhcA8	4	5	13	8	5	13	22	26	0.846154
VGVLNVPDW[31.9898]AEAGK	lhcA8	5	6	5	7	4	9	16	20	0.8
W[15.9949]AMLGVAGIVIPAELTR	lhcA8	2	1	1	1	1	1	4	3	1.33333
W[15.9949]AM[15.9949]LGVAGIVIPAELTR	lhcA8	1	2	3	2	1	1	6	4	1.5
W[31.9898]AMLGVAGIVIPAELTR	lhcA8	2	1	2	2	2	2	5	6	0.833333
W[31.9898]AM[15.9949]LGVAGIVIPAELTR	lhcA8	1	4	3	1	3	1	8	5	1.6
Sum	lhcA8	31	24	51	41	25	42	106	108	0.981481
TLW[15.9949]LPGIQAPK	lhcA9	9	4	17	11	8	10	30	29	1.03448
TLW[31.9898]LPGIQAPK	lhcA9	4	7	6	9	9	7	17	25	0.68
W[15.9949]AMAAVAGILFTEILGK	lhcA9	0	1	0	2	3	3	1	8	0.125
W[15.9949]AM[15.9949]AAVAGILFTEILGK	lhcA9	1	2	1	4	2	2	4	8	0.5
W[15.9949]FEAGAQEYWM[15.9949]DNGPLLAVEAVIM[15.9949]GFLELK	lhcA9	0	0	0	1	0	0	0	1	0
W[15.9949]FEAGAQEYWM[15.9949]DNGPLLAVEAVIM[15.9949]GFLELKR	lhcA9	0	0	0	1	0	0	0	1	0
W[15.9949]YAEAEK	lhcA9	1	2	2	5	2	5	5	12	0.416667
W[31.9898]AMAAVAGILFTEILGK	lhcA9	0	1	0	0	1	1	1	2	0.5
W[31.9898]AM[15.9949]AAVAGILFTEILGK	lhcA9	1	1	1	1	1	1	3	3	1
W[31.9898]FEAGAQEYWMDNGPLLAVEAVIM[15.9949]GFLELK	lhcA9	0	0	0	1	0	0	0	1	0
W[31.9898]FEAGAQEYWMDNGPLLAVEAVIM[15.9949]GFLELKR	lhcA9	0	1	0	0	0	0	1	0	#DIV/0!
W[31.9898]FEAGAQEYWM[15.9949]DNGPLLAVEAVIM[15.9949]GFLELKR	lhcA9	0	0	0	1	0	0	0	1	0
W[31.9898]YAEAEK	lhcA9	0	0	1	2	0	1	1	3	0.333333
Sum	lhcA9	16	19	28	38	26	30	63	94	0.670213
